# Selective sorting of ancestral introgression in maize and teosinte along an elevational cline

**DOI:** 10.1101/2021.03.05.434040

**Authors:** Erin Calfee, Daniel Gates, Anne Lorant, M. Taylor Perkins, Graham Coop, Jeffrey Ross-Ibarra

## Abstract

While often deleterious, hybridization can also be a key source of genetic variation and pre-adapted haplotypes, enabling rapid evolution and niche expansion. Here we evaluate these opposing selection forces on introgressed ancestry between maize (*Zea mays* ssp. *mays*) and its wild teosinte relative, *mexicana* (*Zea mays* ssp. *mexicana*). Introgression from ecologically diverse teosinte may have facilitated maize’s global range expansion, in particular to challenging high elevation regions (*>* 1500 m). We generated low-coverage genome sequencing data for 348 maize and *mexicana* individuals to evaluate patterns of introgression in 14 sympatric population pairs, spanning the elevational range of *mexicana*, a teosinte endemic to the mountains of Mexico. While recent hybrids are commonly observed in sympatric populations and *mexicana* demonstrates fine-scale local adaptation, we find that the majority of *mexicana* ancestry tracts introgressed into maize over 1000 generations ago. This *mexicana* ancestry seems to have maintained much of its diversity and likely came from a common ancestral source, rather than contemporary sympatric populations, resulting in relatively low *F_ST_*between *mexicana* ancestry tracts sampled from geographically distant maize populations.

Introgressed *mexicana* ancestry in maize is reduced in lower-recombination rate quintiles of the genome and around domestication genes, consistent with pervasive selection against introgression. However, we also find *mexicana* ancestry increases across the sampled elevational gradient and that high introgression peaks are most commonly shared among high-elevation maize populations, consistent with introgression from *mexicana* facilitating adaptation to the highland environment. In the other direction, we find patterns consistent with adaptive and clinal introgression of maize ancestry into sympatric *mexicana* at many loci across the genome, suggesting that maize also contributes to adaptation in *mexicana*, especially at the lower end of its elevational range. In sympatric maize, in addition to high introgression regions we find many genomic regions where selection for local adaptation maintains steep gradients in introgressed *mexicana* ancestry across elevation, including at least two inversions: the well-characterized 14 Mb *Inv4m* on chromosome 4 and a novel 3 Mb inversion *Inv9f* surrounding the *macrohairless1* locus on chromosome 9. Most outlier loci with high *mexicana* introgression show no signals of sweeps or local sourcing from sympatric populations and so likely represent ancestral introgression sorted by selection, resulting in correlated but distinct outcomes of introgression in different contemporary maize populations.

**Author Summary:** When species expand their ranges, new encounters with diverse wild relatives can introduce deleterious genetic variation, but may also accelerate the colonization of novel environments by providing ‘ready-made’ genetic adaptations. Maize today is a global staple, far exceeding the original ecological niche of its wild progenitor. We show that gene flow from highland-endemic wild *mexicana* facilitated maize’s range expansion from the valleys where it was domesticated to sites over 1500m in the mountains of Mexico. We find loci where *mexicana* ancestry has been repeatedly favored in highland maize populations. We also find loci (including a newly identified inversion) where *mexicana* ancestry increases steeply with elevation, providing evidence for adaptive trade-offs.

We additionally demonstrate selection against *mexicana* ancestry, especially near domestication genes. We sampled *mexicana* growing alongside maize fields, yet find little evidence that introgression is recent or locally-sourced genomewide or at adaptive loci. Rather, the majority of *mexicana* ancestry was introduced into maize over 1000 generations ago, and subsequently diverged and was sorted by selection in individual populations. These results add to our understanding of the effects of introgression on range expansions and adaptation.
