## Supplementary material for "Selective sorting of ancestral introgression in maize and teosinte along an elevational cline": S1 Table

subspecies	location	country	elevation	latitude	longitude	accession	sample_type
maize	Palmar Chico	Mexico	983	NA	NA	NA	reference
parviglumis	Palmar Chico	Mexico	1008	NA	NA	NA	reference
mexicana	Puerta Encantada	Mexico	1658	18.9725	-99.0298	RIMME0033	reference
mexicana	Malinalco	Mexico	1887	18.9531	-99.503	RIMME0020	reference
mexicana	Amecameca	Mexico	2467	19.139	-98.7733	RIMME0022	reference
maize	Ixtlan	Mexico	1547	20.1683	-102.373	RIMMA0371	sympatric
mexicana	Ixtlan	Mexico	1547	20.1683	-102.373	RIMME0029	sympatric
maize	Amatlan	Mexico	1658	18.9719	-99.0551	RIMMA0369	sympatric
mexicana	Amatlan	Mexico	1658	18.9719	-99.0551	RIMME0027	sympatric
maize	Penjamillo	Mexico	1705	20.1176	-101.93	RIMMA0361	sympatric
mexicana	Penjamillo	Mexico	1705	20.1176	-101.93	RIMME0019	sympatric
maize	Puruandiro	Mexico	1915	20.1076	-101.49	RIMMA0370	sympatric
mexicana	Puruandiro	Mexico	1915	20.1076	-101.49	RIMME0028	sympatric
maize	Nabogame	Mexico	2020	26.2465	-106.915	RIMMA0360	sympatric
mexicana	Nabogame	Mexico	2020	26.2465	-106.915	RIMME0018	sympatric
maize	El Porvenir	Mexico	2094	19.6789	-100.64	RIMMA0363	sympatric
mexicana	El Porvenir	Mexico	2094	19.6789	-100.64	RIMME0021	sympatric
maize	Santa Clara	Mexico	2173	19.4184	-101.642	RIMMA0362	sympatric
mexicana	Santa Clara	Mexico	2173	19.4184	-101.642	RIMME0034	sympatric
maize	Opopeo	Mexico	2213	19.4181	-101.613	RIMMA0368	sympatric
mexicana	Opopeo	Mexico	2213	19.4181	-101.613	RIMME0026	sympatric
maize	Xochimilco	Mexico	2237	19.2861	-99.0827	RIMMA0374	sympatric
mexicana	Xochimilco	Mexico	2237	19.2861	-99.0827	RIMME0035	sympatric
maize	Cocotilan	Mexico	2269	19.2244	-98.8427	RIMMA0367	sympatric
mexicana	Cocotilan	Mexico	2269	19.2244	-98.8427	RIMME0025	sympatric
maize	Tlapala	Mexico	2272	19.2351	-98.8368	RIMMA0365	sympatric
mexicana	Tlapala	Mexico	2272	19.2351	-98.8368	RIMME0023	sympatric
maize	San Pedro	Mexico	2459	19.0886	-98.4935	RIMMA0372	sympatric
mexicana	San Pedro	Mexico	2459	19.0886	-98.4935	RIMME0030	sympatric
maize	Jicaltepec	Mexico	2587	19.3764	-99.6303	RIMMA0366	sympatric
mexicana	Jicaltepec	Mexico	2587	19.3764	-99.6303	RIMME0024	sympatric
maize	Tenango del Aire	Mexico	2609	19.1197	-99.5896	RIMMA0373	sympatric
mexicana	Tenango del Aire	Mexico	2609	19.1197	-99.5896	RIMME0031	sympatric
