## Supplementary material for "Selective sorting of ancestral introgression in maize and teosinte along an elevational cline": S2 Table

Run	Isolate
SRR11448802	PC_M59_ID1
SRR11448838	PC_I05_ID1
SRR11448793	PC_N13_ID1
SRR11448797	PC_N09_ID1
SRR11448799	PC_N07_ID1
SRR11448800	PC_N04_ID1
SRR11448803	PC_M58_ID1
SRR11448805	PC_M05_ID1
SRR11448809	PC_L14_ID1
SRR11448811	PC_L12_ID1
SRR11448814	PC_K60_ID1
SRR11448816	PC_K54_ID1
SRR11448818	PC_K02_ID1
SRR11448819	PC_J51_ID1
SRR11448820	PC_J50_ID1
SRR11448823	PC_J13_ID1
SRR11448824	PC_J12_ID1
SRR11448825	PC_J10_ID1
SRR11448827	PC_J04_ID1
SRR11448830	PC_I58_ID1
SRR11448832	PC_I52_ID1
SRR11448836	PC_I08_ID1
SRR11448837	PC_I06_ID1
SRR13207106	PC_J07_ID1
SRR13207118	PC_O51_ID1
SRR13207119	PC_O10_ID1
SRR13207121	PC_N60_ID1
SRR13207122	PC_N58_ID1
SRR13207123	PC_N57_ID1
SRR13207124	PC_N56_ID1
SRR13207125	PC_N14_ID1
SRR13207126	PC_N10_ID1
SRR13207127	PC_L48_ID1
SRR13207128	PC_I53_ID1
SRR13207129	PC_I11_ID1
SRR13207130	PC_L10_ID1
SRR13207131	PC_L06_ID1
SRR13207138	PC_K55_ID1
SRR13207149	PC_J48_ID1
SRR13207160	PC_J14_ID1
SRR13207117	PC_J01_ID1
SRR11448791	PC_N48_ID1
SRR11448812	PC_L08_ID1
SRR11448834	PC_I50_ID1
SRR13207120	PC_O08_ID1
SRR11448794	PC_N11_ID1
SRR11448804	PC_M15_ID1
SRR11448807	PC_L56_ID1
SRR13207095	PC_J08_ID1
SRR13207116	PC_O59_ID1
